# Evolution of recombination suppression and sex determination on Y chromosomes of the plant genus *Mercurialis*

**DOI:** 10.64898/2026.03.31.715504

**Authors:** Jörn F. Gerchen, Daniel L. Jeffries, Stefan Grob, Victor Mac, John R. Pannell

## Abstract

Understanding why sex chromosomes repeatedly evolve recombination suppression, gene loss, and repeat accumulation remains a central challenge in evolutionary genomics. Plant sex chromosomes may be particularly informative, because they have often evolved recently from hermaphroditic ancestors. We studied the sex-linked region of the dioecious annual *Mercurialis annua* using new long-read genome assemblies of an XX female and a YY male, a published female assembly, linkage maps, and population-genomic data from several *Mercurialis* species. We identify two discrete nested evolutionary strata on the Y chromosome of diploid *M. annua*. A young stratum was generated by a large inversion and shows little degeneration, whereas an older stratum nested within it exhibits substantial gene loss, transposable-element accumulation, insertion of paralogous gene copies, and elevated X-Y sequence divergence. These findings indicate that recombination suppression evolved in at least two stages, with a recent inversion expanding an older non-recombining region. Comparative analyses among several *Mercurialis* species further show that the extent of sex-linked differentiation varies markedly among them. We also identify *APRR7* as the only gene showing consistent male-specific inheritance across the genus; this gene is a strong candidate master sex-determination gene. Together, our results refine the structure and gene content of the sex-linked region in *M. annua* and contribute to our understanding of the diversity of sex chromosomes in plants.
