## Supplementary Table 1 for "Evolution of recombination suppression and sex determination on Y chromosomes of the plant genus *Mercurialis*"

### Sheet: Sheet1
Gene model name	Xxdtol start	Xxdtol end	YY start	YY end	XX start	XX end	Annotation	YY high impact coding variant	XX high impact coding variant
SDR_NEW_g1	56709876	56711438	39271661	39273223	34754031	34755593	allene oxide synthase
SDR_NEW_g2	56678458	56684767	39301762	39316174	34730429	34736353	wall-associated receptor kinase-like 14
SDR_NEW_g3	56673571	56673888	39319992	39320309	34726417	34726733	uncharacterized protein		Frameshift
SDR_NEW_g4	56666598	56668034	39328185	39329621	34708847	34710283	protein JINGUBANG
SDR_NEW_g5	56661205	56665257	39330920	39334955	34703514	34707542	SELMODRAFT_444075-like
SDR_NEW_g6	56645364	56649920	39350697	39357754	34684753	34687161	cytochrome P450 CYP82D47-like
SDR_NEW_g7	56635261	56638187	39364586	39367854	34674645	34677569	cytochrome P450 CYP82D47-like
SDR_NEW_g8	56629720	56632554	39371103	39373937	34668186	34671348	cytochrome P450 CYP82D47-like
SDR_NEW_g9	56625125	56629026	39374631	39378532	34663579	34667494	transcriptional adapter ADA2-like
SDR_NEW_g10	56589322	56591001	39412678	39414357	34603710	34605526	cytochrome P450 CYP82D47-like
SDR_NEW_g11	56543687	56545442	39457941	39459696	34558549	34560304	cytochrome P450 CYP82D47-like
SDR_NEW_g12	56533216	56536067	39467314	39470165	34543507	34546168	probable transcription factor KAN4
SDR_NEW_g13	56511638	56513835	39503896	39506093	34521905	34524102	transmembrane protein 147
SDR_NEW_g14	56510612	56511004	39506727	39507119	34520879	34521271	cytochrome b6f complex subunit (petM)
SDR_NEW_g15	56507750	56509614	39508149	39510013	34518017	34519881	B3 domain-containing protein REM16
SDR_NEW_g16	56504523	56505829	39511853	39513159	34514872	34516178	B3 domain-containing protein REM16
SDR_NEW_g17	56496898	56498617	39519064	39520783	34507248	34508967	B3 domain-containing protein REM16
SDR_NEW_g18	56492996	56494547	39523134	39524685	34503346	34504897	B3 domain-containing protein REM16	Stop
SDR_NEW_g19	56486897	56488620	39529062	39530785	34497272	34498995	B3 domain-containing protein REM16
SDR_NEW_g20	56484762	56485698	39536029	39536965	34492624	34493570	B3 domain-containing protein REM7
SDR_NEW_g21	56480742	56483576	39538151	39540985	34488603	34491437	uncharacterized protein
SDR_NEW_g22	56458994	56467621	39551846	39559922	34471795	34479873	ent-kaurene oxidase, chloroplastic-like
SDR_NEW_g23	56441618	56444913	39574858	39578153	34460947	34464235	ent-kaurene oxidase, chloroplastic-like
SDR_NEW_g24	56439116	56440003	39579768	39580655	34458445	34459332	dof zinc finger protein DOF3.4-like
SDR_NEW_g25	56434199	56436956	39582815	39585572	34453342	34456286	lysine histidine transporter-like 8
SDR_NEW_g26	56391711	56393091	39629428	39630808	34406427	34407807	probable thylakoidal processing peptidase 2, chloroplastic
SDR_NEW_g27	56394261	56396792	39625726	39628260	34408975	34410984	probable thylakoidal processing peptidase 2, chloroplastic
SDR_NEW_g28	56389014	56389420	39633099	39633505	34403778	34404169	stress-response A/B barrel domain-containing protein HS1-like
SDR_NEW_g29	56384441	56388161	39634358	39638097	34399186	34402925	protein NRT1/ PTR FAMILY 4.5-like
SDR_NEW_g30	56380705	56382120	39640407	39641822	34392473	34393884	Serpin-ZX
SDR_NEW_g31	56372766	56376340	39646187	39649761	34383925	34387517	nucleobase-ascorbate transporter 3
SDR_NEW_g32	56364706	56367251	39655180	39657823	34376563	34379108	protein OSB1, mitochondrial-like
SDR_NEW_g33	56351161	56355656	39666867	39671362	34361567	34366058	mitogen-activated protein kinase kinase kinase 5-like
SDR_NEW_g34	56341078	56349040	39673482	39681631	34351296	34359446	CST complex subunit CTC1
SDR_NEW_g35	56338771	56339142	39683380	39683751	34349194	34349565	uncharacterized protein
SDR_NEW_g36	56336766	56338211	39684311	39685756	34347201	34348629	thioredoxin-like protein HCF164, chloroplastic
SDR_NEW_g37	56331614	56332390	39690138	39690914	34341870	34342658	transcription factor MYB77-like
SDR_NEW_g38	56315146	56315838	39719631	39720323	34320257	34320949	protein MIZU-KUSSEI 1
SDR_NEW_g39	56295135	56297728	39734803	39743377	34307173	34309771	phosphoglycerate mutase-like protein 4
SDR_NEW_g40	56288059	56294530	39743747	39750222	34300332	34306801	probable dipeptidyl-peptidase 5
SDR_NEW_g41	56284464	56285474	39752317	39753327	34297086	34298096	AR781, pheromone receptor-like protein (DUF1645)
SDR_NEW_g42	56252489	56255895	39767146	39770461	34273607	34276906	transcription factor, putative (Protein of unknown function, DUF547)
SDR_NEW_g43	56237363	56239545	39790486	39792678	34254166	34256362	serine carboxypeptidase 1-like
SDR_NEW_g44	56232644	56236458	39793583	39797395	34249447	34253261	uroporphyrinogen-III synthase, chloroplastic
SDR_NEW_g45	56213019	56213270	39820119	39820370	34211128	34211379	carboxy-terminally encoded peptide protein; precursor of CEP9
SDR_NEW_g46	56205361	56207421	39827792	39829857	34185389	34187403	psbP domain-containing protein 6, chloroplastic
SDR_NEW_g47	56195252	56201461	39833758	39839967	34176116	34182324	Calcineurin-like metallo-phosphoesterase superfamily protein
SDR_NEW_g48	56184441	56190264	39844956	39850778	34166446	34172262	alpha/beta-Hydrolases superfamily protein
SDR_NEW_g49	56178736	56181164	39854053	39856480	34073216	34075647	uncharacterized protein
SDR_NEW_g50	56174679	56176719	39858506	39860546	34077441	34079482	probable inactive heme oxygenase 2, chloroplastic
SDR_NEW_g51	56144692	56146562	39888614	39890484	34097625	34099501	patatin-like protein 2
SDR_NEW_g52	56136683	56138849	39904927	39907093	34104626	34112004	patatin-like protein 2
SDR_NEW_g53	56133391	56135486	39908290	39910385	34113179	34115062	patatin-like protein 2
SDR_NEW_g54	56119604	56121425	39921446	39931232	34119453	34121278	patatin-like protein 2
SDR_NEW_g55	56107284	56109744	39939136	39942118	34129161	34131641	patatin-like protein 2
SDR_NEW_g56	56082503	56085462	39950738	39953706	34143703	34146657	patatin-like protein 2
SDR_NEW_g57	56069894	56080154	39956060	39966166	34149198	34159308	Zinc finger C-x8-C-x5-C-x3-H type family protein
SDR_NEW_g58	56035661	56039089	39974659	39978093	34064618	34068047	protein kinase STUNTED-like
SDR_NEW_g59	56011763	56013111	40016197	40017539	34037469	34038817	glutathione S-transferase TCHQD
SDR_NEW_g60	55994617	56011266	40018269	40034780	34020382	34036996	histone-lysine N-methyltransferase ASHH2
SDR_NEW_g61	55985661	55987999	40048582	40050891	34011387	34013727	agamous-like MADS-box protein MADS9
SDR_NEW_g62	55979256	55982249	40054379	40057372	34004983	34007976	PLASTID TRANSCRIPTIONALLY ACTIVE protein 6, chloroplastic
SDR_NEW_g63	55972047	55978748	40057880	40065486	33997773	34004474	ubinuclein-1	Stop
SDR_NEW_g64	55963703	55970817	40066712	40074180	33989443	33996543	DNA topoisomerase 2-binding protein 1
SDR_NEW_g65	55956738	55962503	40075385	40081150	33982224	33987987	NAD kinase 2, chloroplastic
SDR_NEW_g66	55954023	55955258	40082621	40083851	33979509	33980745	1-aminocyclopropane-1-carboxylate oxidase 5
SDR_NEW_g67	55926909	55936511	40101044	40110647	33949249	33959060	protein translocase subunit SECA2, chloroplastic
SDR_NEW_g68	55921064	55925380	40113250	40117566	33942110	33946362	zinc ion binding protein
SDR_NEW_g69	55916778	55919285	40118084	40120590	33939064	33941574	protein KRTCAP2 homolog
SDR_NEW_g70	55915376	55915598	40121444	40122502	33937151	33938208	uncharacterized protein
SDR_NEW_g71	55913157	55914602	40122763	40124208	33935445	33936890	pentatricopeptide repeat-containing protein At1g77360, mitochondrial
SDR_NEW_g72	55909432	55911694	40125670	40127526	33920594	33922447	probable receptor-like protein kinase At1g11050
SDR_NEW_g73	55898134	55903373	40138308	40143539	33909329	33914575	auxilin-related protein 1
SDR_NEW_g74	55886947	55888930	40153873	40158887	33895267	33900283	amino acid permease 3-like
SDR_NEW_g75	55848486	55851771	40182247	40185521	33866908	33870440	amino acid permease 3-like
SDR_NEW_g76	55821566	55823782	40200846	40203063	33848311	33850774	chloroplast processing peptidase-like
SDR_NEW_g77	55817966	55820113	40204517	40206664	33841075	33843222	DPP6 N-terminal domain-like protein
SDR_NEW_g78	55806064	55817410	40207218	40209286	33838448	33840515	uncharacterized protein	Frameshift	2 Frameshifts
SDR_NEW_g79	55792931	55795102	40212245	40214416	33833302	33835473	DPP6 N-terminal domain-like protein
SDR_NEW_g80	55749389	55751542	40248290	40250443	33809318	33811470	DPP6 N-terminal domain-like protein
SDR_NEW_g81	55748349	55749074	40250758	40251471	33808279	33809004	RING-H2 finger protein ATL63-like	Frameshift
SDR_NEW_g82	55746747	55747166	40252405	40252824	33806666	33807085	probable E3 ubiquitin-protein ligase RHC2A
SDR_NEW_g83	55742806	55745836	40254022	40257049	33802715	33805748	cyclin-A1-1
SDR_NEW_g84	55728753	55732647	40263153	40267047	33795205	33799109	replication factor C subunit 2
SDR_NEW_g85	55727150	55727719	40268081	40268650	33793600	33794172	proline-rich receptor-like protein kinase PERK9
SDR_NEW_g86	55724709	55726052	40269748	40271091	33790975	33792318	pentatricopeptide repeat-containing protein At1g77405	2 Stop 1 Frameshift
SDR_NEW_g87	55703341	55709778	40302445	40308882	33757837	33772221	metal transporter Nramp7.2-like
SDR_NEW_g88	55688615	55693864	40318362	40323611	33751044	33756423	SWI/SNF complex subunit SWI3C
SDR_NEW_g89	55685246	55687234	40324974	40326962	33747669	33749662	N-glycosylase/DNA lyase OGG1
SDR_NEW_g90	55676345	55684437	40327997	40335863	33737899	33746688	beta-galactosidase 16-like
SDR_NEW_g91	55669488	55672891	40339525	40342929	33727391	33730786	proteasome subunit beta type-3-A
SDR_NEW_g92	55663543	55664037	40348381	40348863	33723141	33725730	protein HAPLESS 2
SDR_NEW_g93	55657774	55658397	40359766	40360389	33712351	33712974	E3 ubiquitin ligase BIG BROTHER-related
SDR_NEW_g94	55642516	55650927	40367373	40375778	33691275	33699405	protein CELLULOSE SYNTHASE INTERACTIVE 3
SDR_NEW_g95	55639172	55641828	40376466	40379125	33687931	33690587	replication factor C subunit 3
SDR_NEW_g96	55620327	55632133	40381016	40392859	33673667	33685510	kinesin-like protein KIN-7C
SDR_NEW_g97	55616308	55619161	40394019	40396870	33669636	33672489	aspartic proteinase Asp1-like
SDR_NEW_g98	55611350	55613994	40399136	40401771	33664707	33667350	DUF1997 family protein, putative (DUF1997)
SDR_NEW_g99	55608305	55610767	40402354	40404807	33661651	33664124	ribosomal RNA small subunit methyltransferase H
SDR_NEW_g100	55604542	55605131	40411938	40412527	33658295	33658873	guanine nucleotide-binding protein subunit gamma 1-like
SDR_NEW_g101	55594538	55602333	40414733	40422529	33648159	33655952	ubiquitin carboxyl-terminal hydrolase 26	Stop
SDR_NEW_g102	55584442	55586616	40428365	40430511	33637913	33640089	dnaJ homolog subfamily B member 4
SDR_NEW_g103	55579110	55583911	40431070	40436824	33632280	33637362	aldehyde dehydrogenase family 3 member H1
SDR_NEW_g104	55546437	55551051	40452927	40457534	33598944	33603556	probable L-ascorbate peroxidase 6, chloroplastic/mitochondrial
SDR_NEW_g105	55529757	55533991	40475608	40479841	33576200	33580435	protein ROLLING AND ERECT LEAF 2-like
SDR_NEW_g106	55524667	55528244	40481469	40485044	33570999	33574576	protein disulfide-isomerase
SDR_NEW_g107	55521549	55523558	40486151	40488836	33567331	33570028	two-component response regulator ORR9-like		Frameshift
SDR_NEW_g108	55513582	55516601	40493021	40496077	33558754	33561801	two-component response regulator ORR9-like
SDR_NEW_g109	55499275	55503011	40513276	40517014	33545686	33550031	delta-aminolevulinic acid dehydratase, chloroplastic-like
SDR_NEW_g110	55493722	55498688	40517607	40523371	33541050	33545728	IAA-amino acid hydrolase ILR1-like 6
SDR_NEW_g111	55455040	55459185	40540662	40544800	33502925	33507070	F-box protein 7
SDR_NEW_g112	55453852	55454302	40545524	40545988	33501738	33502188	acetyltransferase At1g77540-like
SDR_NEW_g113	55449844	55451632	40548510	40550297	33497736	33499524	V-type proton ATPase subunit c4
SDR_NEW_g114	55446450	55448564	40551674	40553788	33494774	33496890	BTB/POZ domain-containing protein
SDR_NEW_g115	55432058	55445166	40555075	40568160	33480395	33493488	protein transport protein SEC24 C-like
SDR_NEW_g116	55428756	55429415	40571366	40572025	33477091	33477750	E3 ubiquitin-protein ligase SGR9, amyloplastic-like
SDR_NEW_g117	55422733	55423083	40584547	40584897	33465400	33465750	defensin-like protein
SDR_NEW_g118	55416375	55417323	40589933	40590844	33459978	33460888	uncharacterized protein	Frameshift
SDR_NEW_g119	55408130	55410104	40595083	40596978	33453555	33455745	uncharacterized protein
SDR_NEW_g120	55405601	55405945	40600257	40600601	33451009	33451353	defensin-like protein
SDR_NEW_g121	55402188	55402508	40603694	40604014	33447857	33448177	uncharacterized protein
SDR_NEW_g122	55397780	55401544	40604656	40608420	33443455	33447215	chlorophyllide a oxygenase, chloroplastic
SDR_NEW_g123	55393227	55395370	40613364	40615501	33438873	33441031	uncharacterized protein
SDR_NEW_g124	55388127	55391764	40616995	40620632	33433242	33436879	filament-like plant protein 3
SDR_NEW_g125	55374536	55376115	40625229	40626786	33426941	33428491	photosystem II 22 kDa protein, chloroplastic
SDR_NEW_g126	55362459	55364000	40645803	40647268	33411858	33413392	uncharacterized protein At4g08330, chloroplastic
SDR_NEW_g127	55360021	55361173	40648201	40649309	33409416	33410568	putative F-box protein PP2-B12	Frameshift	Frameshift
SDR_NEW_g128	55351832	55353296	40651302	40652751	33406046	33407508	F-box protein At2g02240-like
SDR_NEW_g129	55333889	55335316	40657845	40659272	33388723	33390150	glucan endo-1,3-beta-glucosidase-like
SDR_NEW_g130	55330587	55332798	40676847	40679667	33384205	33387247	GDSL esterase/lipase ENOD8-like
SDR_NEW_g131	55327484	55330168	40680086	40683085	33379920	33383789	esterase-like
SDR_NEW_g132	55320001	55321653	40689776	40691053	33366851	33368130	uncharacterized protein	Frameshift	Frameshift
SDR_NEW_g133	55309711	55314536	40696280	40701365	33356802	33361618	long chain acyl-CoA synthetase 9, chloroplastic
SDR_NEW_g134	55303763	55308706	40702366	40707314	33350857	33355812	small glutamine-rich tetratricopeptide repeat-containing protein 2
SDR_NEW_g135	55284945	55301382	40708887	40727380	33332062	33349264	sister chromatid cohesion protein PDS5 homolog B
SDR_NEW_g136	55283195	55284387	40727939	40729410	33330302	33331504	uncharacterized protein
SDR_NEW_g137	55272086	55275881	40736803	40740594	33320549	33324133	UDP-galactose transporter 1
SDR_NEW_g138	55270119	55271411	40741260	40742553	33318580	33319873	Adenine nucleotide alpha hydrolases-like superfamily protein
SDR_NEW_g139	55254381	55262710	40749883	40758953	33299997	33308331	P-loop containing nucleoside triphosphate hydrolases superfamily protein
SDR_NEW_g140	55244042	55246298	40766518	40768774	33289651	33291906	lysM domain-containing GPI-anchored protein 1-like
SDR_NEW_g141	55234769	55238594	40770863	40774660	33283720	33287531	general transcription and DNA repair factor IIH subunit TFB4
SDR_NEW_g142	55231206	55233864	40775639	40777970	33279904	33282789	elongation factor
SDR_NEW_g143	55226930	55230797	40778380	40782264	33275055	33279494	glutamic acid-rich protein
SDR_NEW_g144	55223115	55226257	40782936	40786055	33271243	33274378	gamma-glutamylcyclotransferase 2-3
SDR_NEW_g145	55217626	55220826	40788540	40791766	33265762	33268957	WAT1-related protein At4g08300-like
SDR_NEW_g146	55207212	55211330	40800431	40804222	33256256	33259988	WAT1-related protein At4g08290-like	Frameshift
SDR_NEW_g147	55184964	55187718	40821135	40823897	33234846	33237600	Thioredoxin superfamily protein
SDR_NEW_g148	55181208	55184240	40824619	40827683	33230975	33234123	transmembrane emp24 domain-containing protein p24delta5
SDR_NEW_g149	55176146	55179716	40829149	40832450	33225946	33229512	aminoacylase-1
SDR_NEW_g150	55163460	55164149	40850728	40851435	33212686	33213390	ethylene-responsive transcription factor ERF014
SDR_NEW_g151	55151514	55154758	40858155	40861382	33202561	33205808	prolyl-tRNA synthetase associated domain-containing protein 1
SDR_NEW_g152	55148646	55149662	40863783	40864799	33199310	33200326	E3 ubiquitin-protein ligase RZF1
SDR_NEW_g153	55146648	55147567	40865871	40866696	33197403	33198229	krueppel-like factor
SDR_NEW_g154	55128555	55130671	40880987	40883105	33181683	33183802	phosphatidylinositol 4-phosphate 5-kinase 4
SDR_NEW_g155	55108747	55111840	40909506	40912625	33150159	33153252	probable N-succinyldiaminopimelate aminotransferase DapC
SDR_NEW_g156	55098372	55099862	40923233	40924729	33124451	33125941	protein NODULATION SIGNALING PATHWAY 2
SDR_NEW_g157	55078347	55079298	40942268	40943219	33099657	33100599	histone-lysine N-methyltransferase
SDR_NEW_g158	55076739	55077970	40943602	40944869	33098018	33099280	uncharacterized protein
SDR_NEW_g159	55074101	55076575	40945035	40948013	33095378	33097852	uncharacterized protein
SDR_NEW_g160	55070558	55071160	40955725	40956333	33087477	33088085	G-type lectin S-receptor-like serine/threonine-protein kinase
SDR_NEW_g161	55067264	55070257	40956639	40959670	33084140	33087171	flavonol synthase 1-like
SDR_NEW_g162	55065160	55066438	40960468	40961741	33082063	33083342	selenoprotein K
SDR_NEW_g163	55055417	55057907	40968625	40970831	33072816	33075024	flavonol synthase/flavanone 3-hydroxylase-like
SDR_NEW_g164	55051931	55055254	40970994	40974338	33069302	33072653	uncharacterized protein
SDR_NEW_g165	55041920	55045406	40983476	40986955	33057059	33060529	fluoride export protein 1-like
SDR_NEW_g166	55031151	55031732	40994435	40995016	33052426	33053007	glycine-rich protein 2-like
SDR_NEW_g167	55020541	55024787	41000263	41004488	33042733	33046969	auxin transporter-like protein 3
SDR_NEW_g168	54996750	54998424	41029227	41030901	33023690	33025365	pathogenesis-related thaumatin-like protein 3.5
SDR_NEW_g169	54991972	54994055	41036470	41038562	33016852	33018941	ubiquitin-fold modifier 1
SDR_NEW_g170	54977051	54981754	41051698	41056401	33001270	33005972	O-fucosyltransferase 10-like
SDR_NEW_g171	54973412	54975487	41057965	41060040	32996175	32998250	pentatricopeptide repeat-containing protein
SDR_NEW_g172	54965423	54967804	41065618	41067999	32988580	32990681	uncharacterized protein
SDR_NEW_g173	54955369	54960631	41077644	41082906	32978523	32983785	serine/threonine-protein kinase MPS1
SDR_NEW_g174	54949340	54953305	41084970	41088935	32971593	32976457	histone-lysine N-methyltransferase ASHR1
SDR_NEW_g175	54935404	54941243	41097043	41102882	32958107	32963667	biotin--protein ligase 2-like
SDR_NEW_g176	54904493	54913169	41125450	41134128	32931986	32940375	oxysterol-binding protein-related protein 1C
SDR_NEW_g177	54876300	54880009	41158486	41162191	32889755	32893462	phosphatidylinositol 4-phosphate 5-kinase 1
SDR_NEW_g178	54819099	54821370	41217066	41219182	32854099	32856225	protein MEI2-like 6
SDR_NEW_g179	54810076	54811075	41233556	41234554	32850020	32851017	30S ribosomal protein S13, chloroplastic-like
SDR_NEW_g180	54806566	54807902	41236886	41238222	32844836	32846172	small ribosomal subunit protein S13, mitochondrial
SDR_NEW_g181	54805709	54806212	41238576	41239073	32843997	32844494	putative glycine-rich cell wall structural protein 1
SDR_NEW_g182	54803699	54804784	41240020	41241095	32841976	32843051	probable 6-phosphogluconolactonase 1
SDR_NEW_g183	54799308	54799778	41245233	41245703	32837509	32837979	probable calcium-binding protein CML29
SDR_NEW_g184	54795654	54796287	41248090	41248729	32833855	32834488	uncharacterized protein
SDR_NEW_g185	54776764	54781866	41262132	41266708	32814241	32818837	nitrate reductase [NADH]-like
SDR_NEW_g186	54757914	54758855	41287265	41288206	32795389	32796330	forkhead box protein, putative
SDR_NEW_g187	54749568	54753872	41292252	41296548	32787040	32791344	mitogen-activated protein kinase kinase kinase 1-like
SDR_NEW_g188	54725064	54729772	41315452	41320151	32762556	32767276	mediator of RNA polymerase II transcription subunit 1
SDR_NEW_g189	54713166	54723230	41321955	41332022	32750676	32760737	PHD finger family protein
SDR_NEW_g190	54700955	54705395	41336012	41340450	32738499	32742946	histone acetyltransferase of the MYST family 1-like
SDR_NEW_g191	54698938	54699537	41341866	41342465	32736482	32737084	uncharacterized protein
SDR_NEW_g192	54684883	54688639	41349148	41352926	32725109	32728872	vacuolar protein sorting-associated protein 9A-like	Frameshift
SDR_NEW_g193	54680258	54683778	41354031	41357554	32720274	32723794	beta-1,3-galactosyltransferase 7
SDR_NEW_g194	54664615	54665967	41381155	41382507	32693723	32695075	eukaryotic translation initiation factor 5
SDR_NEW_g195	54655835	54658800	41391963	41394905	32683765	32686731	auxin response factor 17
SDR_NEW_g196	54651509	54652993	41397753	41399229	32679441	32680925	protein GrpE
SDR_NEW_g197	54650446	54650797	41399927	41400271	32678378	32678729	uncharacterized protein
SDR_NEW_g198	54646542	54649875	41400842	41404174	32674474	32677807	serine hydroxymethyltransferase 7
SDR_NEW_g199	54642796	54643860	41406351	41407401	32671165	32672264	BPS1-like protein
SDR_NEW_g200	54614828	54617545	41438198	41440437	32640272	32642988	RHOMBOID-like protein 8	Stop
SDR_NEW_g201	54609587	54613196	41441822	41446459	32635054	32638662	phosphopantothenate--cysteine ligase 2-like
SDR_NEW_g202	54606245	54608715	41447265	41449738	32631712	32634182	ER-phagy receptor 1
SDR_NEW_g203	54601608	54605369	41450603	41454764	32626887	32630641	transcription factor TGA7
SDR_NEW_g204	54581180	54582227	41467002	41468050	32609513	32610561	ABSCISIC ACID-INSENSITIVE 5-like protein 2	Frameshift	Frameshift
SDR_NEW_g205	54577971	54580785	41468445	41471260	32606307	32609118	uncharacterized protein
SDR_NEW_g206	54575848	54577695	41471544	41473391	32604184	32606031	pentatricopeptide repeat-containing protein
SDR_NEW_g207	54570307	54574236	41474992	41478921	32598615	32602573	electron carrier/ protein disulfide oxidoreductase
SDR_NEW_g208	54567962	54569369	41479858	41481265	32596266	32597673	tRNA (carboxymethyluridine(34)-5-O)-methyltransferase
SDR_NEW_g209	54550823	54558445	41488854	41497113	32580298	32588691	probable LL-diaminopimelate aminotransferase, chloroplastic
SDR_NEW_g210	54538360	54538569	41504460	41504669	32567282	32567491	uncharacterized protein
SDR_NEW_g211	54534722	54534937	41509243	41509458	32563628	32563843	uncharacterized protein
SDR_NEW_g212	54518824	54528110	41515288	41524579	32547853	32557139	protein NETWORKED 1D
SDR_NEW_g213	54516176	54517790	41525613	41527253	32545205	32546819	membrane-anchored ubiquitin-fold protein 6-like	stop/frameshift
SDR_NEW_g214	54509743	54511167	41531736	41533160	32537377	32538801	F-box/kelch-repeat protein	stop/frameshift
SDR_NEW_g215	54506408	54507358	41535546	41536490	32534028	32534978	protein FANTASTIC FOUR 1-like	Stop
SDR_NEW_g216	54489337	54490164	41549892	41550719	32517017	32517841	high mobility group nucleosome-binding domain-containing protein 5
SDR_NEW_g217	54471049	54471618	41560763	41561332	32496296	32496865	uncharacterized protein
SDR_NEW_g218	54466141	54469659	41563663	41567176	32491359	32494877	aspartic proteinase-like protein 1
SDR_NEW_g219	54455151	54456671	41574484	41575997	32482346	32483864	heavy metal-associated isoprenylated plant protein 24
SDR_NEW_g220	54441496	54444988	41586033	41589540	32473961	32477428	agamous-like MADS-box protein AGL104
SDR_NEW_g221	54434794	54436108	41593572	41594877	32467265	32468579	uncharacterized protein
SDR_NEW_g222	54433385	54433804	41595865	41596309	32465855	32466272	zinc finger CCCH domain protein		Stop
SDR_NEW_g223	54431494	54432198	41597492	41598185	32463960	32464664	uncharacterized protein
SDR_NEW_g224	54414830	54422826	41617351	41621593	32444788	32453125	low affinity sulfate transporter 3-like
SDR_NEW_g225	54384929	54388494	41647198	41650758	32414966	32418539	sulfate transporter 1.3
SDR_NEW_g226	54375656	54378702	41661489	41664539	32405704	32408750	tRNA modification GTPase MnmE	stop/frameshift
SDR_NEW_g227	54361894	54374590	41665559	41678253	32391942	32404638	acetyl-CoA carboxylase 1-like
SDR_NEW_g228	54339043	54340764	41689707	41690917	32370400	32372121	non-specific lipid transfer protein GPI-anchored 4-like isoform
SDR_NEW_g229	54296185	54296924	41712821	41713560	32336101	32336840	FCS-Like Zinc finger 6-like
SDR_NEW_g230	54276667	54277717	41734354	41735404	32317104	32318154	pollen-specific protein C13-like
SDR_NEW_g231	54248363	54250536	41746262	41748455	32307950	32310146	2,3-bisphosphoglycerate-dependent phosphoglycerate mutase 1-like
SDR_NEW_g232	54245358	54245939	41753303	41753898	32304945	32305526	0S ribosomal protein S27-2-like
SDR_NEW_g233	54237937	54242246	41765033	41769317	32298090	32302382	probable beta-D-xylosidase 7
SDR_NEW_g234	54223546	54236933	41770321	41772420	32294979	32297086	metallophosphoesterase 1
SDR_NEW_g235	54214206	54216783	41777890	41780467	32281982	32284606	phosphatidylinositol transfer protein 3	Stop
SDR_NEW_g236	54209353	54213518	41781156	41785319	32277130	32281293	probable beta-D-xylosidase 7	3 stop/1 Frameshift
SDR_NEW_g237	54187913	54192256	41815751	41820087	32232932	32237268	uncharacterized WD repeat-containing protein C2A9.03-like
SDR_NEW_g238	54156808	54157884	41858030	41859106	32201366	32202442	ethylene-responsive transcription factor RAP2-13-like
SDR_NEW_g239	54147885	54152012	41874779	41878900	32187973	32192097	endoplasmic reticulum-Golgi intermediate compartment protein 3	Frameshift
SDR_OLD_YY_hemi_g1			42004997	42022710			two-component response regulator-like APRR7
SDR_OLD_YY_hemi_g2			42484277	42487962			F1F0-ATPase inhibitor protein
SDR_OLD_YY_hemi_g3			42647540	42647914			uncharacterized protein
SDR_OLD_XX_hemi_g1	54098379	54100480			32149595	32151679	probable trehalose-phosphate phosphatase C
SDR_OLD_XX_YY_g1	54074107	54074844	47961030	47961761	32118138	32118875	NDR1/HIN1-like protein 13
SDR_OLD_XX_hemi_g2	54061532	54062470			32105690	32106628	F-box protein AUF2-like
SDR_OLD_XX_hemi_g3	54054522	54055541			32098677	32099696	nucleolar GTP-binding protein 2
SDR_OLD_XX_hemi_g4	54041883	54044759			32090918	32093888	TPR repeat-containing thioredoxin TTL1
SDR_OLD_XX_hemi_g5	53983549	53984703			32057565	32058725	transcription factor MYB120
SDR_OLD_XX_hemi_g6	53965551	53968443			32038837	32041730	putative glycerol-3-phosphate transporter 5
SDR_OLD_XX_hemi_g7	53962762	53965225			32036052	32038511	uncharacterized methyltransferase
SDR_OLD_XX_hemi_g8	53949792	53951875			32026149	32028234	uncharacterized methyltransferase
SDR_OLD_XX_hemi_g9	53943475	53947479			32019844	32023838	putative pumilio homolog 8, chloroplastic
SDR_OLD_XX_hemi_g10	53940811	53942437			32017149	32018810	annexin Gh1-like
SDR_OLD_XX_hemi_g11	53915117	53919581			31998726	32003065	sugar transport protein 5
SDR_OLD_XX_hemi_g12	53895784	53896645			31971899	31972754	protein CURLY FLAG LEAF 1-like
SDR_OLD_XX_hemi_g13	53881847	53882265			31969806	31970224	uncharacterized protein
SDR_OLD_XX_hemi_g14	53873050	53879425			31961287	31967751	synaptonemal complex protein 2-like
SDR_OLD_XX_hemi_g15	53869756	53870133			31958038	31958415	chaperone protein dnaJ 49-like
SDR_OLD_XX_hemi_g16	53866140	53868839			31954422	31957121	probable mitochondrial adenine nucleotide transporter BTL2
SDR_OLD_XX_hemi_g17	53857603	53862223			31945988	31950607	uncharacterized protein
SDR_OLD_XX_hemi_g18	53856327	53857333			31944712	31945718	signal peptidase complex-like protein DTM1
SDR_OLD_XX_hemi_g19	53823584	53824886			31931416	31932737	transcription factor MYB93
SDR_OLD_XX_YY_g2	53797159	53801175	44526797	44536755	31903396	31907741	cryptochrome-1
SDR_OLD_YY_hemi_g4			44637132	44656328			uncharacterized protein
SDR_OLD_XX_hemi_g20	53794707	53796030			31901265	31902587	nodulin-26-like
SDR_OLD_XX_hemi_g21	53785068	53787582			31892114	31894628	probable protein phosphatase 2C 9
SDR_OLD_XX_YY_g3	53780579	53783680	45374378	45376888	31887566	31890667	probable protein phosphatase 2C 9	stop/frameshift
SDR_OLD_XX_hemi_g22	53761007	53762475			31870836	31872304	monoacylglycerol lipase ABHD6
SDR_OLD_YY_hemi_g5			45681035	45685019			endoplasmic reticulum-Golgi intermediate compartment protein 3
SDR_OLD_YY_hemi_g6			46191770	46192753			non-specific lipid transfer protein GPI-anchored 4-like isoform
SDR_OLD_YY_hemi_g7			46447745	46460471			acetyl-CoA carboxylase 1-like
SDR_OLD_YY_hemi_g8			46462525	46466010			acetyl-CoA carboxylase 1-like
SDR_OLD_YY_hemi_g9			46465428	46465595			uncharacterized protein
SDR_OLD_YY_hemi_g10			46622998	46626023			sulfate transporter 1.3
SDR_OLD_YY_hemi_g11			47271157	47274113			uncharacterized protein
SDR_OLD_YY_hemi_g12			47595775	47596671			uncharacterized protein
SDR_NEW_g240	53756224	53760233	48256671	48259896	31866070	31870061	14-3-3 protein 7
SDR_NEW_g241	53753563	53754881	48261443	48262773	31862025	31863363	14-3-3-like protein GF14 iota
SDR_NEW_g242	53750711	53752726	48265365	48267216	31859360	31861161	5'-adenylylsulfate reductase-like 4		Frameshift
SDR_NEW_g243	53741272	53747132	48271067	48276714	31850331	31855808	methyl-CpG-binding domain-containing protein 8
SDR_NEW_g244	53714649	53717209	48286695	48289253	31816206	31818766	Outer arm dynein light chain 1 protein
SDR_NEW_g245	53712556	53713767	48290141	48291346	31814119	31815324	protein WHAT'S THIS FACTOR 1 homolog, chloroplastic
SDR_NEW_g246	53706438	53710914	48292975	48297451	31808034	31812477	probable pectin methyltransferase QUA2
SDR_NEW_g247	53652747	53657820	48334480	48339630	31737030	31742114	RNA-binding protein 38
SDR_NEW_g248	53648107	53649356	48343166	48344401	31728246	31729495	protein TRANSPARENT TESTA 1-like
SDR_NEW_g249	53640179	53642378	48356503	48358714	31720306	31722518	7-deoxyloganetin glucosyltransferase
SDR_NEW_g250	53601207	53602157	48400883	48401833	31681698	31682648	protein PHOSPHATE-INDUCED 1
SDR_NEW_g251	53593535	53594488	48415653	48416606	31673841	31674794	protein PHOSPHATE-INDUCED 1-like
SDR_NEW_g252	53590115	53591074	48419251	48420210	31669971	31670930	protein PHOSPHATE-INDUCED 1-like
SDR_NEW_g253	53586485	53587105	48423035	48423655	31666242	31666862	DUF1677 family protein (DUF1677)
SDR_NEW_g254	53568783	53570775	48435629	48437850	31655258	31657205	monoacylglycerol lipase
SDR_NEW_g255	53558307	53561661	48461990	48466208	31644703	31648061	achrymatory-factor synthase
SDR_NEW_g256	53548516	53549148	48474221	48474853	31633292	31633933	Avr9/Cf-9 rapidly elicited protein
SDR_NEW_g257	53526559	53531113	48487431	48491982	31612720	31617269	casein kinase 1-like protein HD16
SDR_NEW_g258	53510104	53511416	48496634	48498189	31604967	31607751	protein SAWADEE HOMEODOMAIN HOMOLOG 1-like
SDR_NEW_g259	53493472	53498147	48509398	48514055	31589802	31594479	NADP-dependent malic enzyme
SDR_NEW_g260	53487226	53492283	48515245	48520299	31583559	31588613	protein cereblon
SDR_NEW_g261	53480247	53484963	48522341	48527055	31576823	31581537	tryptophan--tRNA ligase, chloroplastic/mitochondrial
SDR_NEW_g262	53474700	53476744	48530515	48532193	31571668	31573327	histidine-containing phosphotransfer protein 4-like
SDR_NEW_g263	53410145	53413381	48558740	48561978	31552032	31555268	receptor-like protein kinase HSL1
SDR_NEW_g264	53403655	53408496	48563628	48568463	31545550	31550383	nuclear poly(A) polymerase 4-like
SDR_NEW_g265	53395450	53401426	48587115	48593099	31513358	31519343	endoribonuclease YBEY, chloroplastic
SDR_NEW_g266	53393331	53394476	48594068	48595213	31511224	31512390	E3 ubiquitin-protein ligase ATL42-like
SDR_NEW_g267	53380359	53387064	48596101	48600636	31505862	31510334	ankyrin repeat-containing protein
SDR_NEW_g268	53375022	53376500	48604229	48605707	31500555	31502026	catalase isozyme 1
SDR_NEW_g269	53366932	53368332	48612077	48613477	31492459	31493859	protein JINGUBANG-like
SDR_NEW_g270	53362920	53364186	48618895	48620156	31488446	31489712	aquaporin TIP4-1
SDR_NEW_g271	53359270	53361090	48621988	48623777	31484790	31486613	aquaporin TIP4-1-like
SDR_NEW_g272	53348905	53351252	48630958	48633258	31457080	31459431	lactoylglutathione lyase GLX1-like
SDR_NEW_g273	53345970	53348619	48633544	48636191	31454146	31456794	VAN3-binding protein
SDR_NEW_g274	53334181	53339261	48642781	48647859	31441895	31446983	casein kinase 1-like protein 3
SDR_NEW_g275	53315546	53319863	48655431	48660441	31429810	31434388	protein NRT1/ PTR FAMILY 1.2-like
SDR_NEW_g276	53303284	53307019	48681827	48685555	31409986	31413727	protein NRT1/ PTR FAMILY 1.2-like
SDR_NEW_g277	53201848	53206050	48770827	48775096	31294867	31299136	tocopherol cyclase, chloroplastic
SDR_NEW_g278	53199164	53200696	48776244	48777776	31292187	31293719	protein PEROXIN-4
SDR_NEW_g279	53180596	53185982	48794296	48803610	31266183	31275896	putative esterase YitV
SDR_NEW_g280	53176018	53179157	48809596	48812950	31257023	31260368	putative esterase YitV
SDR_NEW_g281	53169569	53172972	48815597	48819006	31250969	31254378	putative esterase YitV
SDR_NEW_g282	53164777	53168557	48823784	48827600	31242372	31246188	putative esterase YitV
SDR_NEW_g283	53156836	53162391	48829990	48835521	31234451	31239982	protein tesmin/TSO1-like CXC 6
SDR_NEW_g284	53131080	53136415	48850246	48855581	31208682	31214017	protein EMBRYONIC FLOWER 1
SDR_NEW_g285	53122688	53126189	48859443	48862956	31199473	31204616	D-arabinono-1,4-lactone oxidase family protein
SDR_NEW_g286	53117419	53118456	48870321	48871376	31193376	31194431	NHS-like protein 1
SDR_NEW_g287	53108827	53116409	48872372	48879847	31184901	31192377	ER membrane protein complex subunit 1
SDR_NEW_g288	53099828	53102791	48885247	48888222	31176549	31179512	probable beta-1,4-xylosyltransferase IRX9H
SDR_NEW_g289	53093785	53094996	48899845	48901056	31170989	31172191	protein NONRESPONDING TO OXYLIPINS 2, mitochondrial
SDR_NEW_g290	53085531	53092470	48902371	48909339	31162784	31169680	TOM1-like protein 9
SDR_NEW_g291	53080231	53083736	48911713	48915260	31156939	31160445	probable LRR receptor-like serine/threonine-protein kinase At3g47570
SDR_NEW_g292	53071645	53074432	48921066	48923875	31151281	31154067	D-amino-acid transaminase, chloroplastic
SDR_NEW_g293	53067420	53070359	48925171	48928110	31147042	31149983	uncharacterized protein
SDR_NEW_g294	53061821	53065624	48929906	48933709	31141534	31145267	eukaryotic translation initiation factor 3 subunit L
SDR_NEW_g295	53055990	53059860	48935858	48939733	31135728	31139573	aspartate aminotransferase, cytoplasmic
SDR_NEW_g296	53047569	53053196	48942528	48948344	31127282	31132924	transcription factor MYB3R-1
SDR_NEW_g297	53034630	53037850	48953549	48956771	31119979	31123201	la protein 1
SDR_NEW_g298	53030413	53032951	48958438	48960966	31115781	31118304	coiled-coil domain-containing protein 25
SDR_NEW_g299	53024824	53028721	48962663	48966267	31107415	31111007	sulfite exporter TauE/SafE family protein 3-like
SDR_NEW_g300	53000345	53002870	48981122	48983656	31091730	31094256	rhomboid-like protein 11, chloroplastic
SDR_NEW_g301	52996851	52999505	48984496	48987150	31088236	31090890	pentatricopeptide repeat-containing protei
SDR_NEW_g302	52993032	52994042	48989930	48990939	31084435	31085489	protein Mpv17
SDR_NEW_g303	52990672	52992082	48991889	48993325	31082062	31083498	pentatricopeptide repeat-containing protein
SDR_NEW_g304	52983733	52989300	48994884	49000447	31074943	31080510	beta-adaptin-like protein A
SDR_NEW_g305	52980431	52982418	49001760	49003747	31071645	31073629	GTP-binding protein
SDR_NEW_g306	52974668	52975848	49008307	49009487	31056098	31057324	aspartic proteinase A1-like
SDR_NEW_g307	52964915	52966111	49018043	49019239	31047768	31048966	60S ribosomal protein L37-1
SDR_NEW_g308	52941904	52944693	49049226	49052021	31025325	31028094	indole-3-pyruvate monooxygenase YUCCA6
SDR_NEW_g309	52901165	52903206	49099882	49101915	30990476	30992509	BURP domain-containing protein 3
SDR_NEW_g310	52881798	52897724	49104984	49120522	30971868	30987407	helicase and polymerase-containing protein TEBICHI isoform	Frameshift	Frameshift
SDR_NEW_g311	52867307	52870651	49130216	49133557	30958850	30962193	protein ALTERED PHOSPHATE STARVATION RESPONSE 1
SDR_NEW_g312	52864964	52865296	49135568	49135900	30956507	30956839	nonsense-mediated mRNA decay protein 2
SDR_NEW_g313	52861859	52863799	49137064	49139013	30953395	30955344	two-on-two hemoglobin-3
SDR_NEW_g314	52856687	52860512	49140428	49144252	30948157	30951981	serine/threonine-protein kinase AFC3
SDR_NEW_g315	52853518	52855587	49145346	49147415	30944994	30947063	putative pentatricopeptide repeat-containing protein
SDR_NEW_g316	52851866	52853335	49147598	49149067	30943342	30944811	pentatricopeptide repeat-containing protein
SDR_NEW_g317	52849868	52850993	49149940	49151065	30941344	30942469	uncharacterized protein
SDR_NEW_g318	52846572	52848628	49152860	49154919	30937489	30939548	F-box/LRR-repeat protein
SDR_NEW_g319	52842440	52845946	49155545	49158979	30933354	30936863	DDT domain-containing protein DDR4
SDR_NEW_g320	52809824	52841215	49160279	49186983	30905424	30932129	zinc finger FYVE domain protein
SDR_NEW_g321	52791770	52801605	49195202	49203616	30888827	30897227	potassium channel KAT3
SDR_NEW_g322	52790630	52791501	49203885	49204757	30887686	30888558	polyamine-modulated factor 1-binding protein
SDR_NEW_g323	52776282	52777572	49217818	49219108	30873997	30875287	FCS-Like Zinc finger 10-like
SDR_NEW_g324	52768991	52771651	49223739	49226399	30866626	30869286	probable E3 ubiquitin-protein ligase RZFP34
SDR_NEW_g325	52758500	52760038	49234280	49235818	30857206	30858744	leucine-rich repeat extensin-like protein 4
SDR_NEW_g326	52751905	52756001	49238317	49242413	30850611	30854707	uncharacterized protein
SDR_NEW_g327	52748203	52749576	49244743	49246116	30846956	30848329	molybdate transporter 1
SDR_NEW_g328	52741703	52747923	49246396	49252618	30840461	30846684	probable ADP-ribosylation factor GTPase-activating protein AGD14
SDR_NEW_g329	52725212	52732491	49255787	49263066	30829181	30836457	Enhancer of polycomb-like transcription factor protein
SDR_NEW_g330	52700563	52717313	49280317	49297068	30804527	30821278	protein TIC236, chloroplastic
SDR_NEW_g331	52695943	52698182	49299150	49301453	30800150	30802402	psbP domain-containing protein 5, chloroplastic
SDR_NEW_g332	52692498	52693585	49303811	49304891	30796696	30797783	polyadenylate-binding protein-interacting protein 6-like
SDR_NEW_g333	52684669	52686237	49311105	49312673	30788861	30790429	dnaJ homolog subfamily B member 1
SDR_NEW_g334	52681416	52684066	49313276	49315928	30785608	30788258	E3 ubiquitin-protein ligase
SDR_NEW_g335	52668149	52670637	49321661	49324146	30772878	30775365	serine/threonine protein phosphatase 2A 57 kDa regulatory subunit B' kappa
SDR_NEW_g336	52661528	52666097	49326334	49330387	30766250	30770826	cyclin-A2-1-like	Frameshift
SDR_NEW_g337	52652493	52654770	49341647	49343924	30757004	30759280	photosynthetic NDH subunit of subcomplex B 3, chloroplastic
SDR_NEW_g338	52650513	52652425	49343986	49345898	30755024	30756936	pentatricopeptide repeat-containing protein
SDR_NEW_g339	52637324	52641361	49355333	49359900	30742240	30746277	protein TIFY 8
SDR_NEW_g340	52630292	52631971	49363788	49365466	30734698	30736377	gibberellin 3-beta-dioxygenase 1-like
SDR_NEW_g341	52618123	52625142	49370338	49373096	30722563	30724532	coiled-coil domain-containing protein 93
SDR_NEW_g342	52601579	52605672	49387934	49392114	30706025	30710124	probable 2-oxoglutarate-dependent dioxygenase AOP1.2
SDR_NEW_g343	52597053	52600160	49393359	49396374	30701527	30704634	coiled-coil domain-containing protein 93	2 Frameshifts
SDR_NEW_g344	52586208	52587846	49401783	49403417	30689880	30694727	probable 2-oxoglutarate-dependent dioxygenase AOP1
SDR_NEW_g345	52577618	52585662	49403962	49412701	30681282	30689334	transcriptional corepressor LEUNIG
SDR_NEW_g346	52541724	52544123	49449932	49452320	30650402	30652824	probable indole-3-pyruvate monooxygenase YUCCA4
SDR_NEW_g347	52458063	52463528	49520414	49526772	30578405	30584231	probable sulfate transporter 3.5
SDR_NEW_g348	52417121	52419376	49576370	49578661	30535284	30537527	leucine-rich repeat extensin-like protein 4
SDR_NEW_g349	52391865	52395873	49616715	49620734	30493828	30498943	probable serine incorporator
SDR_NEW_g350	52384667	52390313	49622743	49628383	30487095	30492261	probable ADP-ribosylation factor GTPase-activating protein AGD14
SDR_NEW_g351	52373345	52374535	49644133	49645360	30469268	30471734	protein SODIUM POTASSIUM ROOT DEFECTIVE 2
SDR_NEW_g352	52369355	52369807	49651067	49651519	30461478	30461930	DUF538 family protein
SDR_NEW_g353	52348159	52352105	49667897	49671887	30440368	30444314	VIN3-like protein 1
SDR_NEW_g354	52341845	52346516	49683907	49688578	30434054	30438725	fe-S cluster assembly factor HCF101
SDR_NEW_g355	52309113	52314404	49726670	49731960	30401368	30406657	strigolactone esterase RMS3
SDR_NEW_g356	52302565	52306393	49734644	49739300	30393990	30398647	3-hydroxyisobutyryl-CoA hydrolase-like protein 3, mitochondrial
SDR_NEW_g357	52299430	52302297	49739568	49742435	30390855	30393722	nudix hydrolase 20, chloroplastic-like
SDR_NEW_g358	52269458	52277713	49764104	49772226	30360948	30369203	2-oxoglutarate (2OG) and Fe(II)-dependent oxygenase superfamily protein
SDR_NEW_g359	52243008	52244445	49795736	49797248	30336029	30337541	uncharacterized protein
SDR_NEW_g360	52193479	52195229	49835452	49837201	30296135	30297885	7-deoxyloganetin glucosyltransferase-like
SDR_NEW_g361	52165468	52167217	49862487	49864229	30267041	30269306	7-deoxyloganetin glucosyltransferase-like
SDR_NEW_g362	52159164	52162912	49866786	49870534	30261627	30265372	tRNA (guanine(37)-N1)-methyltransferase 1
SDR_NEW_g363	52155192	52157461	49872237	49883560	30257658	30259914	glucan endo-1,3-beta-glucosidase 8
SDR_NEW_g364	52150384	52153034	49885718	49888368	30251630	30254282	syntaxin-32
SDR_NEW_g365	52145827	52148744	49890018	49892935	30247332	30250254	serine/arginine repetitive matrix protein, putative (DUF936)
SDR_NEW_g366	52141510	52143608	49895154	49897252	30242982	30245079	nucleolin 1-like
SDR_NEW_g367	52136117	52138874	49899888	49902645	30234603	30237324	FK506-binding protein 3-like
SDR_NEW_g368	52133620	52135089	49903673	49905142	30232056	30233525	omega-hydroxypalmitate O-feruloyl transferase
SDR_NEW_g369	52112675	52129434	49909328	49926087	30212526	30229637	dnaJ homolog subfamily C GRV2
SDR_NEW_g370	52034440	52038415	49996196	50000171	30148387	30152361	palmitoyl-acyl carrier protein thioesterase, chloroplastic
SDR_NEW_g371	52013257	52015452	50017026	50019221	30125003	30127198	serine/threonine protein phosphatase 2A 57 kDa regulatory subunit B' kappa
SDR_NEW_g372	52005449	52005646	50027097	50027298	30109541	30109738	protein CADMIUM TOLERANCE 5-like
SDR_NEW_g373	52002663	52004591	50028136	50030092	30106753	30108671	protein PGR	stop/frameshift
SDR_NEW_g374	51997947	52001915	50030826	50034786	30101965	30106058	tudor domain-containing protein 3
SDR_NEW_g375	51979153	51988718	50048286	50057833	30079259	30089784	ABC transporter G family member 32
SDR_NEW_g376	51972614	51976165	50061107	50064644	30064414	30067965	gibberellin 3-beta-dioxygenase 3
SDR_NEW_g377	51960647	51971691	50065857	50076891	30051877	30063201	transcriptional corepressor LEUNIG-like
SDR_NEW_g378	51953742	51955063	50078998	50083550	30029907	30033620	uncharacterized protein
SDR_NEW_g379	51952474	51953686	50083612	50084823	30028640	30029851	protein ROOT PRIMORDIUM DEFECTIVE 1
SDR_NEW_g380	51946318	51951233	50089554	50094508	30022454	30027404	sodium/pyruvate cotransporter BASS2, chloroplastic
SDR_NEW_g381	51921732	51924689	50122567	50125532	29990614	29993580	probable inactive receptor kinase
SDR_NEW_g382	51897350	51898990	50135260	50136900	29976706	29978346	pentatricopeptide repeat-containing protein
SDR_NEW_g383	51873072	51875402	50191868	50194198	29954811	29957054	myb family transcription factor EFM
SDR_NEW_g384	51867610	51871258	50196013	50199664	29943357	29947005	zinc finger CCCH domain-containing protein 25
SDR_NEW_g385	51852157	51865403	50201196	50203017	29940000	29941822	protein argonaute PNH1-like	Frameshift	2 Frameshift
SDR_NEW_g386	51848995	51851378	50203699	50205464	29937533	29939317	uncharacterized protein	Frameshift	Frameshift
SDR_NEW_g387	51834828	51836477	50212503	50214152	29929511	29931160	protein SLENDER RICE1-LIKE 1-like
